# Colocalization of Cancer Associated Biomarkers on Single Extracellular Vesicles for Early Cancer Detection

**DOI:** 10.1101/2023.02.07.527360

**Authors:** Daniel P. Salem, Laura T. Bortolin, Dan Gusenleitner, Jonian Grosha, Ibukunoluwapo O. Zabroski, Kelly M. Biette, Sanchari Banerjee, Christopher R. Sedlak, Delaney M. Byrne, Bilal F. Hamzeh, MacKenzie S. King, Lauren T. Cuoco, Timothy Santos-Heiman, Peter A. Duff, Emily S. Winn-Deen, Toumy Guettouche, Dawn R. Mattoon, Eric K. Huang, Randy Schekman, Anthony D. Couvillon, Joseph C. Sedlak

**Author notes:** co-first authors (Daniel P. Salem, Laura T. Bortolin).

## Abstract

Detection of cancer early, when it is most treatable, remains a significant challenge due to the lack of diagnostic methods sufficiently sensitive to detect nascent tumors. Early-stage tumors are small relative to their tissue of origin, heterogeneous, and infrequently manifest in clinical symptoms. Detection of their presence is made more difficult by a lack of abundant tumor-specific indicators (i.e., protein biomarkers, circulating tumor DNA, etc.) that would enable detection using a non-invasive diagnostic assay. In addition, many benign conditions manifest in a similar manner, thus discriminating an early-stage cancerous lesion from a benign tumor can present additional challenges and result in unnecessary medical procedures. To overcome these obstacles, we have developed a liquid biopsy assay that interrogates circulating extracellular vesicles (EVs) to detect tumor-specific biomarkers colocalized on the surface of individual EVs. Extracellular vesicles from all cell types, including early-stage tumors, are known to be abundant in blood, are remarkably stable, and serve as a biopsy of their cell of origin. The detection of a colocalized combination of cancer associated biomarkers that provide tumor specificity on the surface of extracellular vesicles enables the discrimination of early- and late-stage cancer from non-malignant conditions.
