## Supplemental Table 4 for "Colocalization of Cancer Associated Biomarkers on Single Extracellular Vesicles for Early Cancer Detection"

### Sheet: Supp Table 4
Sample	Vendor	Anticoagulant	Gender	Race	Age	Measured CA125 (U/mL)	Patient Diagnosis	Histological diagnosis	Stage
032651P	ProteoGenex	K3EDTA	Female	White	51	6	benign tumor	endometriod cyst
032655P	ProteoGenex	K2EDTA	Female	White	54	8.1	benign tumor	serous papillary cystadenoma
032665P	ProteoGenex	K2EDTA	Female	White	75	172.2	benign tumor	cavernous hemangioma
032672P	ProteoGenex	K3EDTA	Female	White	38	16.2	benign tumor	mature teratoma
032720P	ProteoGenex	K2EDTA	Female	White	53	142.2	benign tumor	thecoma
033023P	ProteoGenex	K2EDTA	Female	White	76	8.5	benign tumor	serous cystadenoma
033131P	ProteoGenex	K2EDTA	Female	White	39	12.6	benign tumor	serous cysts
033147P	ProteoGenex	K2EDTA	Female	White	38	9.1	benign tumor	mature teratoma
033155P	ProteoGenex	K2EDTA	Female	White	45	10.4	benign tumor	serous cystadenoma
033176P	ProteoGenex	K2EDTA	Female	White	31	9.3	benign tumor	mature teratoma
033204P	ProteoGenex	K2EDTA	Female	White	36	12.7	benign tumor	mature teratoma
033211P	ProteoGenex	K2EDTA	Female	White	48	7.8	benign tumor	serous cysts
033234P	ProteoGenex	K2EDTA	Female	White	38	4.3	benign tumor	follicular cyst
033319P	ProteoGenex	K2EDTA	Female	White	64	5.8	benign tumor	fibrotecoma
033414P	ProteoGenex	K2EDTA	Female	White	25	9.2	benign tumor	mature teratoma
033420P	ProteoGenex	K2EDTA	Female	White	38	63.5	benign tumor	endometriod cyst
033423P	ProteoGenex	K2EDTA	Female	White	28	47.1	benign tumor	endometriod cyst
033430P	ProteoGenex	K2EDTA	Female	White	40	57.7	benign tumor	endometriod cyst
033439P	ProteoGenex	K2EDTA	Female	White	23	36.6	benign tumor	serous cystadenoma
033460P	ProteoGenex	K2EDTA	Female	White	44	86.9	benign tumor	endometriosis, endometrioid cyst
033470P	ProteoGenex	K2EDTA	Female	White	45	5.5	benign tumor	serous cyst
033780P	ProteoGenex	K2EDTA	Female	White	36	114.1	benign tumor	endometrioid cyst
033801P	ProteoGenex	K2EDTA	Female	White	34	6.1	benign tumor	mature teratoma
033904P	ProteoGenex	K2EDTA	Female	White	30	6.9	benign tumor	serous papillary cystadenoma
033938P	ProteoGenex	K2EDTA	Female	White	41	6.8	benign tumor	serous cystadenofibroma
034185P	ProteoGenex	K2EDTA	Female	White	46	24.4	benign tumor	thecoma
Sample	Vendor	Anti-coagulant	Gender	Race	Age	Measured CA125 (U/mL)	Patient Diagnosis	Histological diagnosis	Stage
032149P	ProteoGenex	K3EDTA		White	54	12.6	ovarian cancer	serous papillary adenocarcinoma	IA
032275P	ProteoGenex	K3EDTA		White	40	1135.6	ovarian cancer	serous adenocarcinoma	IIIB
032296P	ProteoGenex	K3EDTA		White	65	1133.2	ovarian cancer	serous papillary adenocarcinoma	IIIC
032473P	ProteoGenex	K3EDTA		White	48	5.3	ovarian cancer	serous adenocarcinoma	IIIC
032685P	ProteoGenex	K3EDTA		White	64	5.3	ovarian cancer	serous papillary adenocarcinoma	IIIC
032693P	ProteoGenex	K2EDTA		White	61	7.9	ovarian cancer	serous adenocarcinoma	IIIC
032696P	ProteoGenex	K2EDTA		White	49	226.4	ovarian cancer	serous papillary adenocarcinoma	IIIB
032780P	ProteoGenex	K3EDTA		White	37	123.7	ovarian cancer	serous papillary cystadenocarcinoma	IIIC
032946P	ProteoGenex	K2EDTA		White	80	429.5	ovarian cancer	serous papillary cystadenocarcinoma	IIIC
034475P	ProteoGenex	K2EDTA		White	59	100	ovarian cancer	serous papillary adenocarcinoma	IIIC
034557P	ProteoGenex	K2EDTA		White	38	24.1	ovarian cancer	serous adenocarcinoma	IIIB
034568P	ProteoGenex	K2EDTA		White	60	130	ovarian cancer	serous adenocarcinoma	IIIB
034569P	ProteoGenex	K2EDTA		White	48	637.3	ovarian cancer	serous adenocarcinoma	IIIC
100755	Reprocell	ACD		White	74	16.9	ovarian cancer	Serous surface papillary carcinoma (C56.9)	IIC
101115	Reprocell	ACD		White		163.1	ovarian cancer	Serous surface papillary carcinoma (C56.9)
102307	Reprocell	ACD		White		31.1	ovarian cancer	Serous cystadenocarcinoma, NOS (C56.9)	IV
105817	Reprocell	ACD		White		735.2	ovarian cancer	Papillary serous cystadenocarcinoma (C56.9)
107980	Reprocell	ACD		White	57	72.5	ovarian cancer	Serous surface papillary carcinoma (C56.9)	IA
109599	Reprocell	ACD		White	57	175.4	ovarian cancer	Papillary serous cystadenocarcinoma (C56.9)	IA
110594	Reprocell	ACD		White		225.6	ovarian cancer	Papillary serous cystadenocarcinoma (C56.9)
111197	Reprocell	ACD		White	79	46.2	ovarian cancer	Serous cystadenocarcinoma, NOS (C56.9)	IIB
112391	Reprocell	ACD		White		23.2	ovarian cancer	Serous cystadenocarcinoma, NOS (C56.9)	IIIA
113835	Reprocell	ACD		White	80	28.2	ovarian cancer	Serous cystadenocarcinoma, NOS (C56.9)	IC
113857	Reprocell	ACD		White		776.7	ovarian cancer	Papillary serous cystadenocarcinoma (C56.9)	IV
116055	Reprocell	ACD		White	55	44.6	ovarian cancer	Serous cystadenocarcinoma, NOS (C56.9)	IIC
118020	Reprocell	ACD		White	51	44.8	ovarian cancer	Serous cystadenocarcinoma, NOS (C56.9)	IIA
118886	Reprocell	ACD		White		47.1	ovarian cancer	Papillary serous cystadenocarcinoma (C56.9)
119189	Reprocell	ACD		White	52	445.8	ovarian cancer	Papillary serous cystadenocarcinoma (C56.9)	IIC
119652	Reprocell	ACD		White		8.2	ovarian cancer	Papillary serous cystadenocarcinoma (C56.9)	IA
125989	Reprocell	ACD		White	50	19.9	ovarian cancer	Serous cystadenocarcinoma, NOS (C56.9)	IC
130196	Reprocell	ACD		White	66	322.3	ovarian cancer	Serous cystadenocarcinoma, NOS (C56.9)	IIB
133011	Reprocell	ACD		White		68.6	ovarian cancer	Serous cystadenocarcinoma, NOS (C56.9)
133950	Reprocell	ACD		White		273.2	ovarian cancer	Papillary serous cystadenocarcinoma (C56.9)	IV
141223	Reprocell	ACD		Black or African American	54	17	ovarian cancer	Serous cystadenocarcinoma, NOS (C56.9)	IC
142405	Reprocell	ACD		White	63	40.1	ovarian cancer	Serous cystadenocarcinoma, NOS (C56.9)	IB
142413	Reprocell	ACD		White	58	24.9	ovarian cancer	Serous cystadenocarcinoma, NOS (C56.9)	IIC
142609	Reprocell	ACD		White		423.5	ovarian cancer	Serous cystadenocarcinoma, NOS (C56.9)	IIIC
143547	Reprocell	ACD		White		288.5	ovarian cancer	Serous cystadenocarcinoma, NOS (C56.9)	IIIC
144066	Reprocell	ACD		White		836.9	ovarian cancer	Serous cystadenocarcinoma, NOS (C56.9)	IV
144260	Reprocell	ACD		White	59	43.9	ovarian cancer	Serous cystadenocarcinoma, NOS (C56.9)	IC
149203	Reprocell	ACD		White	48	38.4	ovarian cancer	Serous cystadenocarcinoma, NOS (C56.9)	IIC
149298	Reprocell	ACD		White		62.9	ovarian cancer	Endometrioid adenocarcinoma, NOS	IIA
Sample	Vendor	Anticoagulant	Gender	Race	Age	Measured CA125 (U/mL)	Patient Diagnosis
MB-CLN-001-1157	Mercy Collection	K2EDTA	Female	Asian	55	5.1	healthy
MB-CLN-001-1589	Mercy Collection	K2EDTA	Female	White	52	10.6	healthy
MB-CLN-001-3260	Mercy Collection	K2EDTA	Female	White	42	6	healthy
MB-CLN-001-3310	Mercy Collection	K2EDTA	Female	White	26	17.7	healthy
MB-CLN-001-3997	Mercy Collection	K2EDTA	Female	White	59	3	healthy
MB-CLN-001-4292	Mercy Collection	K2EDTA	Female	Black or African American	41	16.5	healthy
MB-CLN-001-5090	Mercy Collection	K2EDTA	Female	Asian	30	8.1	healthy
MB-CLN-001-5203	Mercy Collection	K2EDTA	Female	White	46	18.4	healthy
MB-CLN-001-6192	Mercy Collection	K2EDTA	Female	White	56	8	healthy
MB-CLN-001-6244	Mercy Collection	K2EDTA	Female	White	57	3.3	healthy
MB-CLN-001-6261	Mercy Collection	K2EDTA	Female	White	59	1.6	healthy
MB-CLN-001-6467	Mercy Collection	K2EDTA	Female	White	37	2.7	healthy
MB-CLN-001-6525	Mercy Collection	K2EDTA	Female	White	71	4.8	healthy
MB-CLN-001-6862	Mercy Collection	K2EDTA	Female	White	22	6.8	healthy
MB-CLN-001-7138	Mercy Collection	K2EDTA	Female	White	37	8	healthy
MB-CLN-001-7290	Mercy Collection	K2EDTA	Female	White	72	5.1	healthy
MB-CLN-001-7379	Mercy Collection	K2EDTA	Female	White	40	9.1	healthy
MB-CLN-001-7672	Mercy Collection	K2EDTA	Female	White	40	2.3	healthy
MB-CLN-001-7966	Mercy Collection	K2EDTA	Female	White	53	5.6	healthy
MB-CLN-001-8103	Mercy Collection	K2EDTA	Female	White	53	5.2	healthy
MB-CLN-001-8381	Mercy Collection	K2EDTA	Female	White	61	2.7	healthy
MB-CLN-001-8407	Mercy Collection	K2EDTA	Female	White	27	0.8	healthy
MB-CLN-001-8645	Mercy Collection	K2EDTA	Female	White	60	4.7	healthy
MB-CLN-001-9210	Mercy Collection	K2EDTA	Female	White	56	1.8	healthy
